# microRNA-138 controls hippocampal interneuron function and short-term memory

**DOI:** 10.1101/2021.05.12.443573

**Authors:** R. Daswani, C. Gilardi, M. Soutschek, P. Nanda, K. Weiss, S. Bicker, R. Fiore, C. Dieterich, P.L. Germain, J Winterer, G Schratt

## Abstract

The proper development and function of neuronal circuits relies on a tightly regulated balance between excitatory and inhibitory (E/I) synaptic transmission, and disrupting this balance can cause neurodevelopmental disorders, e.g. schizophrenia. microRNA-dependent gene regulation in pyramidal neurons is important for excitatory synaptic function and cognition, but its role in inhibitory interneurons is poorly understood. Here, we identify miR-138-5p as a regulator of short-term memory and inhibitory synaptic transmission in the hippocampus. Sponge-mediated miR-138-5p inactivation specifically in parvalbumin (PV)-expressing interneurons impairs spatial recognition memory and enhances GABAergic synaptic input onto pyramidal neurons. Cellular and behavioural phenotypes associated with miR-138-5p inactivation are paralleled by an upregulation of the schizophrenia-associated *Erbb4*, which we validated as a direct miR-138-5p target gene. Our findings suggest that miR-138-5p is a critical regulator of PV interneuron function, with implications for cognition and schizophrenia. More generally, they provide evidence that microRNAs orchestrate neural circuit development by fine-tuning both excitatory and inhibitory synaptic transmission.
