## Supplementary material for "microRNA-138 controls hippocampal interneuron function and short-term memory": Source Data Suppl. Fig. 3

### Sheet: suppl. Fig. 3a
Camk2a+	ErbB4+
0.0415306	0.0424684
0.0831761	0.00708678
0.0334474	0.0221462
0.0199676	0.0856437
0.0531438	0.0444456
0.041548	0.0144969
0.0324782	0.0351196
0.0341266
0.0272515
0.0726195

### Sheet: suppl. Fig. 3b
Pv	Som	Gad	CamKIIa	Neocortex	Cerebellum
76372.3	119755	70750.4	58007.6	47126	15728.2
85341.9	136331	48705.6	79744.1	35311.6	22942.8
		87680.8	94231.1	57377.5	24302.5

### Sheet: suppl. Fig. 3e
Rims3
mir-138 floxed	mir-138 sponge
0.00936601	0.0198062
0.0160905	0.0305469
0.0121169	0.0319869

### Sheet: suppl. Fig. 3f
Rims3 wt
Negative control	1	1	1
miR-138 mimics	0.330728	0.379145	0.252028
Rims3 mut138
Negative control	1	1	1
miR-138 mimics	0.536896	0.970424	0.845912
