## Supplementary material for "microRNA-138 controls hippocampal interneuron function and short-term memory": Source Data Suppl. Fig. 2

### Sheet: suppl. Fig. 2e
	Lypla1			Sirt1			Reln
miR-138 floxed	9.65634	11.4949	12.6471	3.06675	3.51734	4.00608	9.96154	10.5313	16.2962
miR-138 sponge	10.0547	12.3879	11.7729	4.25251	4.12083	2.92828	12.9988	18.6407	11.6121
