## Supplementary material for "microRNA-138 controls hippocampal interneuron function and short-term memory": Source Data Suppl. Fig. 4

### Sheet: suppl. Fig 4a
	frequency distribution mini ipsc amplitude
		Bin Center	Dlx-control-sponge	Dlx-138-sponge
		10	14.5217	8.2386
		20	58.913	48.9549
		30	81.2609	75.3942
		40	91.413	89.1945
		50	96.1522	95.074
		60	98.4565	97.8365
		70	99.3043	99.0832
		80	99.7391	99.6088
		90	99.8478	99.7433
		100	99.913	99.8778
		110	99.9565	99.9144
		120	99.9783	99.9511
		130	100	99.9633
		140	100	99.9756
		150	100	99.9756
		160	100	99.9756
		170	100	99.9756
		180	100	99.9756
		190	100	99.9756
		200	100	99.9756

### Sheet: suppl. Fig 4b
		rise time (ms)			decay time (ms)
		Dlx-control-sponge	Dlx-138-sponge		Dlx-control-sponge	Dlx-138-sponge
		1.54	1.51		10.67	9.85
		1.48	1.43		10.14	10.18
		1.58	1.53		10	9.98
		1.26	1.75		10.51	9.69
		1.59	1.31		9.85	10.35
		1.35	1.74		10.17	9.68
		1.83	1.37		9.76	10.12
		1.53	1.42		9.89	9.99
		1.27	1.81		13.41	10.58
		1.62	1.1		9.77	10.66
		1.85	1.6		9.59	10.33
		2.12	1.59		9.64	10.46
		1.77	1.69		10.2	9.97
		1.45	1.52		10.31	10.36
		1.83	1.85		9.98	10.22
		1.54	2.82		9.62	10.04
		1.04	1.73		10.5	9.84
		1.47	1.61		10.01	10.06
		1.4	1.31		9.69	10.83

### Sheet: suppl. Fig. 4c
mir-138 floxed (Pv+)	mir-138 floxed (Pv-)	mir-138 spongeub (Pv+)	mir-138 spongeub (Pv-)
0.144228	2.3703	0.878109	2.87538
0.341657	4.30757	1.19865	1.80978
0.38203	3.16239	0.618639	9.79163
0.364528	3.53649	0.959243	7.34102
0.265185	3.71705	1.64389	5.7023
0.154096	8.61419	2.30522	6.15333
0.506811	3.22589	1.58887	4.37065
0.287853	4.42156	1.79594	6.95561
0.259759	2.94198	1.60589	7.71343
0.281484	2.38732	3.42038	0.260066
0.217921	0.648634	0.194326	13.0896
0.205311	3.45479	0.297082	14.2346
5.29748	1.47506	0.548289	3.14903
0.474976	3.05629	2.59803	6.10242
0.718758	3.29327	3.54287	6.97636
0.213633	4.51551	3.93309	7.58458
0.556505	3.58211	0.582527	6.63603
0.718201	0.968625	2.77968	4.48474
0.125555	5.92726	2.78202	4.21037
0.264074	4.39933	2.33465	3.82235
0.0930292	4.97001	3.90842	2.67735
0.0197947	4.10212	0.526447	6.0748
0.344395	5.75084	2.35371	5.53893
1.79421	7.79327	1.75432	3.02925
1.04902	5.56829	1.25621	2.65871
1.62414	3.23154	0.99575	2.88912
0.951049	5.14413	6.01806	1.11208
0.672721	2.68925	1.01981	3.67959
2.32639	6.2236	1.58997	3.90982
0.0125886	3.34849	0.828557	1.18874
0.681427	3.92745	3.86978	4.08939
0.0607551	5.72312	3.43631	4.17885
	5.24238		5.93124
	4.61758		4.96369
	7.12621		7.19599
	4.27061		5.76504
	4.94475		5.97996
	3.78674		5.76433
	10.69		2.78455
	3.38434		2.52172
			1.87403
			3.93191
