## Supplementary material for "microRNA-138 controls hippocampal interneuron function and short-term memory": Source Data Fig. 4

### Sheet: Figure 4b
Dlx-control-sponge
Familiar	90.4	84.04	76.48	76.6	96.36	62.88	72.2	64.52
Novel	111.28	115.2	107.68	95.44	104.8	135.68	106.92	118.44
Dlx-138-sponge
Familiar	101.76	59.04	93.16	109.4	103.96	94.44	71.08	112.68	97.2
Novel	100.52	122.4	132.52	112.56	113.32	88.76	105.2	104.16	90.76

### Sheet: Figure 4c
Dlx-control-sponge
Familiar	23.0769	50	37.1795	42.8571	34.6154	53.3333	54.8781	57.1429	43.5897
Novel	76.9231	50	62.8205	57.1429	65.3846	46.6667	45.1219	42.8571	56.4103
Dlx-138-sponge
Familiar	64	47.2973	53.8462	46.5753	54.023	50	42.5	35.5263	41.0714	47.4227
Novel	36	52.7027	46.1538	53.4247	45.977	50	57.5	64.4737	58.9286	52.5773

### Sheet: Fig 4d
	mini ipsc frequency				frequency distribution mini ipsc frequency
	Dlx-control-sponge	Dlx-138-sponge			Bin Center	Dlx-control-sponge	Dlx-138-sponge
	4.73626	3.20087			0	0.459619	0.380976
	5.64001	5.12427			5	0.525279	0.430134
	7.0745	6.44621			10	0.766032	0.823399
	3.50785	4.32533			15	1.11622	1.57306
	2.73907	5.22513			20	1.4664	2.44562
	2.97145	8.51146			25	2.60451	4.65774
	3.60827	9.18844			30	5.42788	8.52894
	3.4245	4.38123			35	7.76975	12.5968
	2.00601	11.2656			40	9.89276	16.8858
	4.87974	10.1961			45	12.169	20.9905
	3.48807	5.85403			50	14.4452	24.5299
	3.82495	8.56806			55	16.4587	27.8973
	4.24719	8.48015			60	18.5161	31.3998
	4.51771	6.9632			65	20.267	34.5582
	4.69526	6.16023			70	21.821	37.8518
	5.30288	10.2234			75	23.747	40.2728
	3.85663	5.95139			80	25.3885	43.505
	2.63594	10.7221			85	26.9643	46.0612
	3.47333	5.44342			90	28.4964	48.3962
					95	29.8971	50.6575
					100	31.5824	52.9311
					105	33.0707	55.0817
					110	34.559	56.9743
					115	35.9816	58.7071
					120	37.251	60.526
					125	38.7831	62.3326
					130	40.0088	63.709
					135	41.8253	65.1591
					140	43.0291	66.3758
					145	44.211	67.8997
					150	45.7431	69.3499
					155	46.8155	70.714
					160	48.0849	71.9921
					165	49.1355	73.2211
					170	50.2079	74.2043
					175	51.3679	74.9908
					180	52.3966	76.0968
					185	53.6004	77.1415
					190	54.5852	77.9526
					195	55.4388	78.8497
					200	56.4675	79.6977
					205	57.3867	80.4842
					210	58.3716	81.3076
					215	59.2471	82.2416
					220	60.2539	82.8438
					225	61.3482	83.4951
					230	62.0486	83.9376
					235	63.121	84.6504
					240	64.281	85.1297
					245	64.9157	85.7196
					250	65.5723	86.2234
					255	66.3165	86.8133
					260	66.8418	87.268
					265	67.6735	87.8334
					270	68.2425	88.2389
					275	68.8772	88.6322
					280	69.6432	89.0623
					285	70.4968	89.431
					290	70.9564	89.7874
					295	71.438	90.0578
					300	72.0289	90.4142
					305	72.6636	90.5862
					310	73.0138	91.0041
					315	73.7579	91.3359
					320	74.1738	91.6185
					325	74.5896	91.9626
					330	75.0711	92.1716
					335	75.5089	92.3928
					340	75.9466	92.6509
					345	76.4719	92.9212
					350	76.9096	93.1916
					355	77.3692	93.5234
					360	77.7851	93.6217
					365	78.3322	93.8307
					370	78.7043	94.0027
					375	79.2953	94.187
					380	79.6454	94.4451
					385	80.0832	94.6418
					390	80.499	94.7892
					395	80.8492	95.0227
					400	81.1556	95.1702
					405	81.5715	95.3546
					410	82.1843	95.4529
					415	82.4907	95.5881
					420	82.9284	95.6864
					425	83.2567	95.797
					430	83.5194	95.9322
					435	83.8258	96.0059
					440	84.1541	96.1042
					445	84.5918	96.3131
					450	84.942	96.4483
					455	85.2046	96.5589
					460	85.4016	96.6572
					465	85.5767	96.731
					470	85.7956	96.817
					475	85.9926	96.903
					480	86.3865	97.0014
					485	86.6492	97.0997
					490	86.9118	97.198
					495	87.1744	97.2594
					500	87.4371	97.37
					505	87.6778	97.4438
					510	87.9624	97.4684
					515	88.2688	97.5667
					520	88.5314	97.6158
					525	88.8597	97.6773
					530	89.0786	97.7141
					535	89.1661	97.8248
					540	89.4069	97.8739
					545	89.6257	97.9354
					550	89.8008	97.9599
					555	90.0416	98.0705
					560	90.2823	98.132
					565	90.4137	98.1566
					570	90.6325	98.2426
					575	90.8295	98.2795
					580	90.9827	98.3286
					585	91.114	98.4024
					590	91.2672	98.4269
					595	91.3767	98.513
					600	91.508	98.5867
					605	91.7269	98.6359
					610	91.8801	98.6973
					615	92.077	98.7588
					620	92.1865	98.8079
					625	92.2302	98.8202
					630	92.3616	98.8694
					635	92.4929	98.8817
					640	92.6242	98.9185
					645	92.7774	98.9554
					650	92.9525	98.98
					655	93.0838	99.0045
					660	93.3246	99.0783
					665	93.3684	99.1029
					670	93.4559	99.1643
					675	93.6967	99.2012
					680	93.8499	99.2258
					685	94.0468	99.238
					690	94.2219	99.2503
					695	94.3751	99.2749
					700	94.5283	99.2995
					705	94.6378	99.3487
					710	94.6597	99.3732
					715	94.8129	99.4224
					720	94.8566	99.447
					725	94.9004	99.4593
					730	94.9661	99.4593
					735	95.1412	99.4715
					740	95.2068	99.4838
					745	95.2506	99.4961
					750	95.3381	99.4961
					755	95.4695	99.5084
					760	95.6446	99.5207
					765	95.7759	99.5453
					770	95.8197	99.5453
					775	95.9072	99.5576
					780	95.9072	99.5699
					785	96.0166	99.5699
					790	96.1261	99.5822
					795	96.2136	99.619
					800	96.2355	99.6313
					805	96.323	99.6313
					810	96.3887	99.6313
					815	96.4981	99.6313
					820	96.6076	99.6436
					825	96.6076	99.6436
					830	96.6732	99.6436
					835	96.7389	99.6559
					840	96.8264	99.6682
					845	96.9359	99.6682
					850	96.9578	99.6682
					855	97.0672	99.6928
					860	97.1547	99.7051
					865	97.2423	99.7173
					870	97.3079	99.7296
					875	97.3517	99.7296
					880	97.4174	99.7296
					885	97.4393	99.7419
					890	97.5268	99.7419
					895	97.6362	99.7419
					900	97.6581	99.7542
					905	97.7019	99.7665
					910	97.7676	99.7665
					915	97.8332	99.7665
					920	97.877	99.7665
					925	97.9645	99.7788
					930	98.0083	99.7788
					935	98.0083	99.8034
					940	98.0959	99.8034
					945	98.1178	99.8034
					950	98.1396	99.8034
					955	98.1615	99.8034
					960	98.1615	99.8034
					965	98.2272	99.8034
					970	98.271	99.8034
					975	98.271	99.8034
					980	98.2928	99.8034
					985	98.3147	99.8034
					990	98.3366	99.8034
					995	98.3804	99.8034
					1000	98.4023	99.8034
					1005	98.4898	99.8034
					1010	98.5336	99.8157
					1015	98.5555	99.8157
					1020	98.5993	99.8279
					1025	98.5993	99.8279
					1030	98.5993	99.8402
					1035	98.6211	99.8402
					1040	98.6211	99.8402
					1045	98.6211	99.8402
					1050	98.643	99.8402
					1055	98.643	99.8402
					1060	98.643	99.8402
					1065	98.643	99.8648
					1070	98.6649	99.8648
					1075	98.6868	99.8648
					1080	98.7306	99.8648
					1085	98.7525	99.8648
					1090	98.7743	99.8648
					1095	98.84	99.8648
					1100	98.8838	99.8771
					1105	98.8838	99.8771
					1110	98.9494	99.8771
					1115	98.9494	99.8771
					1120	98.9494	99.8771
					1125	98.9713	99.8771
					1130	99.0151	99.8771
					1135	99.037	99.8894
					1140	99.0589	99.8894
					1145	99.0589	99.9017
					1150	99.0589	99.9017
					1155	99.0589	99.914
					1160	99.0589	99.914
					1165	99.0808	99.914
					1170	99.1245	99.9263
					1175	99.1245	99.9263
					1180	99.1683	99.9263
					1185	99.1683	99.9263
					1190	99.1902	99.9263
					1195	99.2121	99.9263
					1200	99.2121	99.9263
					1205	99.2121	99.9386
					1210	99.2121	99.9386
					1215	99.2559	99.9631
					1220	99.2996	99.9631
					1225	99.3215	99.9631
					1230	99.3215	99.9631
					1235	99.3434	99.9631
					1240	99.3434	99.9631
					1245	99.3434	99.9754
					1250	99.3434	99.9754
					1255	99.3434	99.9754
					1260	99.3434	99.9754
					1265	99.3434	99.9754
					1270	99.3434	99.9754
					1275	99.3434	99.9754
					1280	99.3434	99.9754
					1285	99.3872	99.9754
					1290	99.4091	99.9754
					1295	99.4091	99.9754
					1300	99.4309	99.9754
					1305	99.4309	99.9754
					1310	99.4309	99.9754
					1315	99.4528	99.9754
					1320	99.4528	99.9754
					1325	99.4528	99.9754
					1330	99.4528	99.9754
					1335	99.4528	99.9754
					1340	99.4528	99.9754
					1345	99.4528	99.9754
					1350	99.4747	99.9754
					1355	99.4966	99.9754
					1360	99.4966	99.9754
					1365	99.5185	99.9754
					1370	99.5185	99.9754
					1375	99.5404	99.9754
					1380	99.5623	99.9754
					1385	99.5623	99.9754
					1390	99.5623	99.9754
					1395	99.5623	99.9754
					1400	99.5842	99.9754
					1405	99.606	99.9754
					1410	99.606	99.9754
					1415	99.6279	99.9754
					1420	99.6279	99.9754
					1425	99.6279	99.9754
					1430	99.6279	99.9754
					1435	99.6498	99.9754
					1440	99.6498	99.9754
					1445	99.6498	99.9754
					1450	99.6498	99.9754
					1455	99.6717	99.9754
					1460	99.6717	99.9754
					1465	99.6717	99.9754
					1470	99.6936	99.9754
					1475	99.7155	99.9754
					1480	99.7374	99.9754
					1485	99.7374	99.9754
					1490	99.7592	99.9754
					1495	99.7592	99.9754
					1500	99.7592	99.9754
					1505	99.7592	99.9754
					1510	99.7592	99.9754
					1515	99.7811	99.9754
					1520	99.7811	99.9754
					1525	99.803	99.9754
					1530	99.803	99.9754
					1535	99.803	99.9754
					1540	99.803	99.9754
					1545	99.803	99.9754
					1550	99.803	99.9754
					1555	99.803	99.9754
					1560	99.803	99.9754
					1565	99.803	99.9754
					1570	99.803	99.9754
					1575	99.803	99.9754
					1580	99.803	99.9754
					1585	99.803	99.9754
					1590	99.8249	99.9754
					1595	99.8249	99.9754
					1600	99.8468	99.9754
					1605	99.8468	99.9754
					1610	99.8468	99.9754
					1615	99.8468	99.9754
					1620	99.8468	99.9877
					1625	99.8468	99.9877
					1630	99.8468	99.9877
					1635	99.8687	99.9877
					1640	99.8906	99.9877
					1645	99.8906	99.9877
					1650	99.9125	99.9877
					1655	99.9343	99.9877
					1660	99.9343	99.9877
					1665	99.9343	99.9877
					1670	99.9343	99.9877
					1675	99.9343	99.9877
					1680	99.9343	99.9877
					1685	99.9343	99.9877
					1690	99.9343	99.9877
					1695	99.9343	99.9877
					1700	99.9343	99.9877
					1705	99.9343	99.9877
					1710	99.9343	99.9877
					1715	99.9343	99.9877
					1720	99.9343	99.9877
					1725	99.9343	99.9877
					1730	99.9343	99.9877
					1735	99.9343	99.9877
					1740	99.9343	99.9877
					1745	99.9343	99.9877
					1750	99.9343	99.9877
					1755	99.9343	99.9877
					1760	99.9343	99.9877
					1765	99.9343	99.9877
					1770	99.9343	99.9877
					1775	99.9343	99.9877
					1780	99.9343	99.9877
					1785	99.9343	99.9877
					1790	99.9343	99.9877
					1795	99.9343	99.9877
					1800	99.9343	99.9877
					1805	99.9343	99.9877
					1810	99.9343	99.9877
					1815	99.9562	99.9877
					1820	99.9562	99.9877
					1825	99.9562	99.9877
					1830	99.9562	99.9877
					1835	99.9562	99.9877
					1840	99.9562	99.9877
					1845	99.9562	99.9877
					1850	99.9562	99.9877
					1855	99.9562	99.9877
					1860	99.9562	99.9877
					1865	99.9562	99.9877
					1870	99.9562	99.9877
					1875	99.9562	99.9877
					1880	99.9562	99.9877
					1885	99.9562	99.9877
					1890	99.9562	99.9877
					1895	99.9562	99.9877
					1900	99.9562	99.9877
					1905	99.9562	99.9877
					1910	99.9562	99.9877
					1915	99.9562	99.9877
					1920	99.9562	99.9877
					1925	99.9562	99.9877
					1930	99.9562	99.9877
					1935	99.9562	99.9877
					1940	99.9562	99.9877
					1945	99.9562	99.9877
					1950	99.9562	99.9877
					1955	99.9562	99.9877
					1960	99.9562	99.9877
					1965	99.9562	99.9877
					1970	99.9562	99.9877
					1975	99.9562	99.9877
					1980	99.9562	99.9877
					1985	99.9562	99.9877
					1990	99.9562	99.9877
					1995	99.9562	99.9877
					2000	99.9562	99.9877

### Sheet: Fig 4e
	mini ipsc amplitude
	Dlx-control-sponge	Dlx-138-sponge
	25.79	22.73
	27.21	27.86
	24.23	25.94
	27.44	25.94
	28.02	30.35
	28.18	28.52
	21.5	31.56
	25.87	27
	31.34	29.72
	27.06	35.47
	23.59	30.38
	23.03	30.09
	24.9	27.32
	22.24	28.29
	23.94	22.34
	25.27	24.92
	34.57	23.82
	27.95	31.47
	30.05	30.07
