## Supplementary material for "microRNA-138 controls hippocampal interneuron function and short-term memory": Source Data Fig. 5

### Sheet: Figure 5b
	PV positive cells (% of LacZ positive)	LacZ positive cells (% of PV positive)
	76.47	93.86					PV positive	78			lacZ positive	78
	67.76	96.15					PV neg	22			lacZ negative	5
	86.96	93.02					of total lacZ positive	100			of total PV positive	83

### Sheet: Figure 5c
control-sponge PV
Familiar	19.293	24.6577	17.1577	15.6804	51.3889	7.27905	15.02	13.0298	6.52586	7.99376
Novel	58.6232	53.7171	48.1762	42.6747	19.8845	73.9179	62.6808	49.4416	69.9838	64.9961
138-sponge PV
Familiar	42.3536	17.5672	28.1143	29.4142	21.2063	27.371	58.0268	26.7727	38.8944	47.3177
Novel	36.6662	62.455	43.5286	43.1982	54.9536	50.8987	25.1951	49.9705	26.3501	29.1762

### Sheet: Figure 5d
control-sponge PV
Familiar	23.3744	42.9735	54.1416	51.6604	42.6053	53.6769	45.8563	35.8741	57.2585	40.9483
Novel	76.6256	57.0265	45.8584	48.3396	57.3947	46.3231	54.1437	64.1259	42.7415	59.0517
138-sponge PV
Familiar	57.2119	52.7153	28.9867	42.0123	50.3118	53.8514	23.7966	58.7803	65.4847
Novel	42.7881	47.2847	71.0133	57.9877	49.6882	46.1486	76.2034	41.2197	34.5153

### Sheet: Figure 5e
138-floxed	138-spongePV
61.9048	66.6667
81.8182	72
60	83.3333
88.8889	80
80	73.6842
81.25	70.5882
63.1579	75
52.381	66.6667
75	66.6667
88.2353	72.7273
