## Supplementary material for "microRNA-138 controls hippocampal interneuron function and short-term memory": Source Data Suppl. Fig. 6

### Sheet: suppl. Fig. 6a
	frequency distribution mini ipsc frequency
	Bin center	mir-138 floxed	mir-138 spongePV
	0	0.33965	0.70091
	5	0.357526	0.77414
	10	0.572041	1.21352
	15	1.03683	1.93535
	20	1.51949	2.93964
	25	2.87808	5.1679
	30	5.23775	9.55121
	35	7.79407	13.5684
	40	10.4576	17.732
	45	12.8888	21.655
	50	15.1591	25.4525
	55	17.6082	28.8105
	60	20.0751	32.5766
	65	22.5956	35.4535
	70	24.8659	38.2885
	75	26.8502	41.3642
	80	28.9417	44.1783
	85	31.1048	46.5111
	90	32.7136	49.0323
	95	34.5549	51.3547
	100	35.842	53.5202
	105	37.3615	55.487
	110	38.9703	57.37
	115	40.7758	59.41
	120	42.3847	60.9583
	125	43.6539	62.7053
	130	45.0483	64.421
	135	46.5141	65.7182
	140	47.9442	67.0468
	145	49.1241	68.2289
	150	50.2503	69.411
	155	51.1441	70.7815
	160	52.1273	71.7858
	165	53.4144	72.9365
	170	54.3439	74.0768
	175	55.2556	75.0078
	180	56.364	75.8971
	185	57.1326	76.8595
	190	57.8298	77.5918
	195	59.0097	78.2404
	200	59.7605	78.9622
	205	60.7615	79.6527
	210	61.5481	80.2908
	215	62.4955	81.0859
	220	63.3893	81.5253
	225	64.2117	82.1006
	230	65.034	82.7911
	235	65.6418	83.2095
	240	66.4104	83.9105
	245	67.3936	84.4649
	250	68.0014	84.9147
	255	68.9131	85.375
	260	69.6818	85.6993
	265	70.3253	86.2538
	270	70.9331	86.7455
	275	71.5588	87.1953
	280	72.1666	87.7498
	285	73.0247	88.1578
	290	73.8291	88.4925
	295	74.562	88.911
	300	74.9553	89.2667
	305	75.6346	89.6014
	310	75.9921	89.8943
	315	76.5821	90.3023
	320	77.1183	90.5743
	325	77.5116	90.8986
	330	77.9943	91.1915
	335	78.3697	91.474
	340	78.7272	91.7042
	345	79.049	91.9029
	350	79.335	92.1331
	355	79.9428	92.426
	360	80.3361	92.5411
	365	80.7651	92.7398
	370	81.1941	92.8967
	375	81.6768	93.106
	380	82.0164	93.3257
	385	82.3025	93.493
	390	82.6242	93.6813
	395	82.9818	93.786
	400	83.3393	94.037
	405	83.7862	94.2253
	410	84.1437	94.3927
	415	84.3582	94.5706
	420	84.6443	94.6961
	425	84.966	94.8739
	430	85.2342	95.0413
	435	85.6096	95.1669
	440	85.842	95.2715
	445	86.0386	95.3342
	450	86.3425	95.533
	455	86.7537	95.6585
	460	87.0039	95.7422
	465	87.2184	95.941
	470	87.4508	96.0352
	475	87.576	96.1502
	480	87.8441	96.2235
	485	88.148	96.349
	490	88.3983	96.4954
	495	88.6486	96.5478
	500	88.8988	96.6838
	505	89.1133	96.757
	510	89.3994	96.7988
	515	89.5066	96.8825
	520	89.7748	97.0185
	525	89.9535	97.1231
	530	90.025	97.2068
	535	90.2395	97.301
	540	90.4898	97.3742
	545	90.5792	97.5207
	550	90.7222	97.552
	555	90.9367	97.5834
	560	91.187	97.6776
	565	91.3657	97.7613
	570	91.5981	97.8136
	575	91.7233	97.8763
	580	91.8842	97.9496
	585	92.0272	98.0019
	590	92.1523	98.0019
	595	92.3847	98.096
	600	92.5635	98.1274
	605	92.6707	98.1902
	610	92.8137	98.232
	615	93.0461	98.2739
	620	93.1713	98.2948
	625	93.3679	98.3262
	630	93.5645	98.389
	635	93.7612	98.4099
	640	93.8863	98.4413
	645	93.9757	98.4831
	650	93.9757	98.5354
	655	94.1008	98.5877
	660	94.2081	98.6191
	665	94.2617	98.6505
	670	94.3332	98.7237
	675	94.4226	98.7237
	680	94.5299	98.7656
	685	94.6729	98.8074
	690	94.7444	98.8388
	695	94.8338	98.8597
	700	94.9768	98.9016
	705	95.084	98.9539
	710	95.1734	99.0062
	715	95.2628	99.0166
	720	95.4237	99.0271
	725	95.5309	99.0794
	730	95.6203	99.0794
	735	95.6739	99.1108
	740	95.7454	99.1422
	745	95.8885	99.1631
	750	95.9063	99.1945
	755	95.9957	99.1945
	760	95.9957	99.1945
	765	96.0672	99.2154
	770	96.1387	99.2154
	775	96.2102	99.2363
	780	96.3354	99.2468
	785	96.3711	99.2782
	790	96.4605	99.2886
	795	96.5499	99.3096
	800	96.6035	99.32
	805	96.6393	99.3409
	810	96.7286	99.3514
	815	96.7823	99.3514
	820	96.8001	99.3723
	825	96.8716	99.3828
	830	96.9253	99.3932
	835	96.9789	99.4037
	840	97.0325	99.4351
	845	97.104	99.4455
	850	97.1577	99.4455
	855	97.1755	99.4455
	860	97.1755	99.4455
	865	97.2471	99.456
	870	97.3364	99.4665
	875	97.3722	99.5083
	880	97.4079	99.5292
	885	97.4437	99.5292
	890	97.4616	99.5397
	895	97.5331	99.5397
	900	97.5867	99.5606
	905	97.6403	99.5606
	910	97.6582	99.5606
	915	97.6761	99.5606
	920	97.694	99.5606
	925	97.7118	99.5815
	930	97.7476	99.5815
	935	97.7655	99.592
	940	97.7833	99.6129
	945	97.8191	99.6443
	950	97.8191	99.6548
	955	97.8548	99.6652
	960	97.9085	99.6757
	965	97.9263	99.6757
	970	97.9621	99.6862
	975	97.98	99.6862
	980	97.9979	99.6862
	985	98.0515	99.6862
	990	98.0872	99.6966
	995	98.123	99.7071
	1000	98.1766	99.7071
	1005	98.2481	99.7071
	1010	98.3018	99.7071
	1015	98.3018	99.7071
	1020	98.3375	99.7175
	1025	98.3733	99.728
	1030	98.3733	99.728
	1035	98.4269	99.7385
	1040	98.4269	99.7385
	1045	98.4984	99.7489
	1050	98.5163	99.7489
	1055	98.552	99.7489
	1060	98.5878	99.7594
	1065	98.6235	99.7594
	1070	98.6235	99.7594
	1075	98.6772	99.7594
	1080	98.6772	99.7594
	1085	98.7129	99.7594
	1090	98.7487	99.7594
	1095	98.7487	99.7594
	1100	98.7665	99.7699
	1105	98.7844	99.7803
	1110	98.8202	99.7803
	1115	98.838	99.7803
	1120	98.8559	99.7908
	1125	98.9095	99.7908
	1130	98.9453	99.7908
	1135	98.9632	99.7908
	1140	98.9811	99.8012
	1145	98.9989	99.8222
	1150	98.9989	99.8326
	1155	98.9989	99.8326
	1160	98.9989	99.8326
	1165	99.0168	99.8326
	1170	99.0168	99.8326
	1175	99.0168	99.8326
	1180	99.0347	99.8326
	1185	99.0704	99.8326
	1190	99.0704	99.8326
	1195	99.0704	99.8326
	1200	99.0704	99.8326
	1205	99.0883	99.8326
	1210	99.1062	99.8431
	1215	99.1062	99.8535
	1220	99.1241	99.864
	1225	99.1241	99.864
	1230	99.1241	99.864
	1235	99.1598	99.864
	1240	99.1777	99.864
	1245	99.1956	99.864
	1250	99.2134	99.864
	1255	99.2313	99.864
	1260	99.2671	99.8745
	1265	99.2671	99.8745
	1270	99.2849	99.8745
	1275	99.3028	99.8849
	1280	99.3207	99.8954
	1285	99.3207	99.8954
	1290	99.3207	99.8954
	1295	99.3207	99.9058
	1300	99.3565	99.9058
	1305	99.3565	99.9058
	1310	99.3565	99.9058
	1315	99.3565	99.9058
	1320	99.3565	99.9163
	1325	99.3922	99.9163
	1330	99.4101	99.9163
	1335	99.428	99.9268
	1340	99.428	99.9268
	1345	99.428	99.9268
	1350	99.4458	99.9372
	1355	99.4458	99.9372
	1360	99.4637	99.9372
	1365	99.4816	99.9372
	1370	99.4816	99.9372
	1375	99.4816	99.9582
	1380	99.4816	99.9582
	1385	99.4816	99.9582
	1390	99.4995	99.9582
	1395	99.5352	99.9582
	1400	99.5531	99.9582
	1405	99.5888	99.9582
	1410	99.5888	99.9582
	1415	99.5888	99.9582
	1420	99.6067	99.9791
	1425	99.6067	99.9791
	1430	99.6067	99.9791
	1435	99.6246	99.9791
	1440	99.6246	99.9895
	1445	99.6425	99.9895
	1450	99.6425	99.9895
	1455	99.6425	99.9895
	1460	99.6604	99.9895
	1465	99.6604	99.9895
	1470	99.6604	99.9895
	1475	99.6604	99.9895
	1480	99.6604	99.9895
	1485	99.6604	99.9895
	1490	99.6604	99.9895
	1495	99.6604	99.9895
	1500	99.6604	99.9895
	1505	99.6604	99.9895
	1510	99.6604	99.9895
	1515	99.6604	99.9895
	1520	99.6604	100
	1525	99.6782	100
	1530	99.6961	100
	1535	99.6961	100
	1540	99.6961	100
	1545	99.714	100
	1550	99.714	100
	1555	99.714	100
	1560	99.714	100
	1565	99.714	100
	1570	99.714	100
	1575	99.714	100
	1580	99.714	100
	1585	99.714	100
	1590	99.714	100
	1595	99.714	100
	1600	99.714	100
	1605	99.714	100
	1610	99.714	100
	1615	99.714	100
	1620	99.714	100
	1625	99.714	100
	1630	99.714	100
	1635	99.714	100
	1640	99.714	100
	1645	99.7319	100
	1650	99.7319	100
	1655	99.7319	100
	1660	99.7319	100
	1665	99.7319	100
	1670	99.7497	100
	1675	99.7497	100
	1680	99.7497	100
	1685	99.7497	100
	1690	99.7676	100
	1695	99.7855	100
	1700	99.7855	100
	1705	99.7855	100
	1710	99.7855	100
	1715	99.7855	100
	1720	99.7855	100
	1725	99.7855	100
	1730	99.7855	100
	1735	99.7855	100
	1740	99.7855	100
	1745	99.7855	100
	1750	99.7855	100
	1755	99.7855	100
	1760	99.7855	100
	1765	99.7855	100
	1770	99.7855	100
	1775	99.7855	100
	1780	99.8034	100
	1785	99.8034	100
	1790	99.8034	100
	1795	99.8034	100
	1800	99.8034	100
	1805	99.8212	100
	1810	99.8212	100
	1815	99.8212	100
	1820	99.8212	100
	1825	99.8212	100
	1830	99.8212	100
	1835	99.8212	100
	1840	99.8212	100
	1845	99.8212	100
	1850	99.8212	100
	1855	99.8391	100
	1860	99.8391	100
	1865	99.8391	100
	1870	99.8391	100
	1875	99.8391	100
	1880	99.8391	100
	1885	99.8391	100
	1890	99.8391	100
	1895	99.8391	100
	1900	99.8391	100
	1905	99.8391	100
	1910	99.8391	100
	1915	99.8391	100
	1920	99.8391	100
	1925	99.8391	100
	1930	99.8391	100
	1935	99.8391	100
	1940	99.8391	100
	1945	99.857	100
	1950	99.857	100
	1955	99.857	100
	1960	99.8749	100
	1965	99.8749	100
	1970	99.8749	100
	1975	99.8749	100
	1980	99.8749	100
	1985	99.8749	100
	1990	99.8749	100
	1995	99.8749	100
	2000	99.8749	100

### Sheet: suppl. Fig. 6b
	mini ipsc amplitude
	mir-138 floxed	mir-138 spongePV
	24.21	25.82
	22.8	28.86
	20.92	18.01
	24.05	41.61
	21.38	35.59
	21.99	26.66
	42.49	28.33
	30.06	18.97
	24.81	25.41
	21.94	39.72
	23.87	23.77
	25.78	24.37
	21.54	24.69
	23.32	27.96
	27.33	23.31
	23.59	25.2
	28.36	28.33
	28.41	26.69
	24.57	25.74
	27.12	24.16
	35.23	25.58
	26	28.9
		25.43

### Sheet: suppl. Fig. 6c
	frequency distribution mini ipsc amplitude
	Bin center	mir-138 floxed	mir-138 spongePV
	10	13.1794	10.7503
	20	58.8988	53.8037
	30	81.6696	77.7708
	40	91.7407	89.3225
	50	95.7904	94.8694
	60	97.9396	97.3358
	70	98.7744	98.543
	80	99.2895	99.2091
	90	99.6092	99.5733
	100	99.6625	99.771
	110	99.8224	99.8751
	120	99.8934	99.9272
	130	99.9467	99.9272
	140	99.9822	99.9584
	150	100	99.9688
	160	100	99.9896
	170	100	99.9896
	180	100	99.9896
	190	100	99.9896
	200	100	100

### Sheet: suppl. Fig. 6d
		rise time (ms)			decay time (ms)
		mir-138 floxed	mir-138 spongePV		mir-138 floxed	mir-138 spongePV
		2.73	2.04		10.33	12.2
		1.92	2.52		11.71	11.67
		2.04	2.15		11.35	10.73
		1.93	1.7		11.05	14.09
		1.88	2.13		10.77	14.17
		1.84	2.43		9.94	10.74
		1.97	1.73		13.64	12.99
		1.58	2.11		13.19	9.47
		1.63	2.49		10.88	13.17
		2.11	1.8		11.11	12.51
		1.93	2.38		10.73	11.61
		2.06	1.88		11.01	11.52
		1.97	1.93		10.03	11.33
		2.1	1.84		11.07	12.63
		1.68	2.22		11.6	10.86
		1.69	2.02		12.34	10.63
		1.56	1.39		11.22	11.66
		1.9	1.8		10.8	10.6
		1.97	1.72		11.21	11.26
		2.1	2.04		10.83	10.58
		1.94	2.11		10.51	10.95
		1.39	1.26		12.93	12.09
			1.9			11.59

### Sheet: suppl. Fig. 6e
mir-138 floxed	mir-138 spongePV
5.25	5.25
8.5	6
3.75	4.5
7	6
	5.33

### Sheet: suppl. Fig. 6f
		spiking frequency (Hz)				input resistance (MOhm)				resting membrane potential (mV)
		mir-138 floxed	mir-138 spongePV			mir-138 floxed	mir-138 spongePV			mir-138 floxed	mir-138 spongePV
		158.505	95.7196			56.67	30.54			-68	-67
		126.468	127.585			42.23	71.21			-62	-69
		122.926	117.972			40.16	41.31			-64	-70
		142.575	170.045			58.41	33.22			-63	-56
		148.084	110.327			59.85	30.38			-66	-65
