## Supplementary material for "microRNA-138 controls hippocampal interneuron function and short-term memory": Source Data Fig. 6

### Sheet: Figure 6a
	mini ipsc frequency
	mir-138 floxed	mir-138 spongePV
	10.1685	7.14431
	2.65972	10.1152
	2.27784	6.16934
	5.24792	6.95279
	5.23818	5.53281
	1.60182	10.2411
	5.30532	7.04393
	5.86363	3.72414
	4.56921	7.83662
	4.1391	15.1854
	3.8505	13.0806
	4.06719	9.10993
	3.3598	5.45119
	4.90039	8.4085
	3.17102	3.62336
	4.54002	4.84986
	3.73489	4.27102
	3.57587	4.12084
	4.06453	8.40029
	4.17881	4.10103
	3.58421	4.82219
	3.86703	5.64898
		4.23397

### Sheet: Figure 6b
vGAT intensity			vGAT mean area
mir-138 floxed	mir-138 spongePV		mir-138 floxed	mir-138 spongePV
363.976	363.654		0.669623	0.669746
264.577	334.887		0.635677	0.676455
363.61	306.071		0.592988	0.663732
	286.743			0.674491
	270.187			0.581185

### Sheet: Figure 6c
PPR	50ms			100ms			150ms
	mir-138 floxed	mir-138 spongePV		mir-138 floxed	mir-138 spongePV		mir-138 floxed	mir-138 spongePV
	0.753613	0.705241		0.740778	0.720312		0.804125	0.645714
	1.00024	0.599296		0.915677	0.634104		0.753034	0.722945
	0.506679	0.768989		0.775384	0.682911		0.613891	0.83083
	0.630817	0.905435		0.650444	0.725021		0.770269	0.818882
	0.718383	0.686199		0.98163	0.747055		0.846069	0.675109
	0.554507	0.863432		0.826606	0.764855		0.672476	0.89876
	0.716754	0.611063		0.802783	0.697542		0.843313	0.6802
	0.728311	0.899578		0.685602	0.697653		0.659178	0.58941
	0.947869	0.626818		0.980729	0.755405		0.630679	0.704646
	0.56591	0.639563		0.605145	0.760656		0.727777	0.588332
	0.598656	0.644257		0.715003	0.921549		0.619594	0.817485
	0.739855	0.642059		0.61353	0.631797		0.643906	0.670923
	0.46929	0.87003		0.637521	0.763245			0.718816

### Sheet: Figure 6d
	uIPSC amplitude				successes
	mir-138 floxed	mir-138 spongePV			mir-138 floxed	mir-138 spongePV
	18.8785	90.9623			44	100
	22.0595	50.896			40	96
	35.4146	27.006			86	84
	73.2199	82.274			98	98
	46.6029	19.2838			80	38
	52.2555	64.4814			96	100
	62.2586	115.665			96	98
		123.814				100
		63.0211				92

### Sheet: Figure 6e
	PPR 50ms
	mir-138 floxed	mir-138 spongePV
	0.561297	0.44711
	0.849837	0.449257
	0.55759	0.54364
	0.587558	0.468231
	0.485547	0.623796
	0.421938	0.485483
	0.508969	0.578639
		0.442734
		0.60217

### Sheet: Figure 6f
	coefficient of variation
	mir-138 floxed	mir-138 spongePV
	0.515957	0.281118
	0.478185	0.420222
	0.43781	0.410734
	0.409352	0.38054
	0.470775	0.474435
	0.381129	0.24951
	0.406585	0.321013
		0.231783
		0.418829
