## Supplementary material for "microRNA-138 controls hippocampal interneuron function and short-term memory": Source Data Fig. 1

### Sheet: Figure 1b
mir-138 floxed	mir-138 spongeub
0.039049	0.01554
0.050166	0.017039
0.060973	0.018148
0.089686	0.016909
0.105184	0.034832
0.108044	0.044616
0.120006	0.049593
0.125852	0.056782
0.130798	0.079464
0.139703	0.083426
0.154431	0.086012
0.155038	0.086236
0.157141	0.090576
0.164869	0.092914
0.200456	0.109913
0.200477	0.140295
0.263515	0.184106
0.271933	0.218837
0.333448	0.2408
0.337613	0.270375
0.341316	0.287112
0.345764	0.300854
0.38672	0.309575
0.391476	0.322461
0.394798	0.333734
0.417474	0.346766
0.421221	0.348562
0.422798	0.358119
0.423793	0.364982
0.452545	0.371657
0.452712	0.38242
0.468294	0.393003
0.482416	0.393029
0.48653	0.400559
0.490719	0.412419
0.498728	0.418184
0.499993	0.419994
0.504784	0.43631
0.51099	0.467457
0.512912	0.479245
0.525789	0.493983
0.539134	0.499867
0.543294	0.53667
0.555302	0.563192
0.559498	0.574516
0.569992	0.583883
0.582467	0.596588
0.612516	0.603279
0.615713	0.604096
0.625144	0.622666
0.633171	0.624324
0.672601	0.630466
0.698232	0.658617
0.701555	0.667966
0.71686	0.671827
0.743449	0.680596
0.78665	0.683251
0.813932	0.706542
0.83969	0.760582
0.845111	0.765446
0.861062	0.789854
0.90957	0.790974
0.934703	0.815799
0.937009	0.843824
0.950466	0.858225
0.95097	0.882729
1.00983	0.916505
1.01588	0.937312
1.04878	0.984043
1.0491	1.06115
1.06153	1.06932
1.08158	1.13084
1.08587	1.15389
1.10715	1.21595
1.11794	1.22864
1.14086	1.24211
1.17776	1.24224
1.18046	1.29999
1.27322	1.35635
1.28167	1.3912
1.30405	1.40139
1.31198	1.41708
1.32753	1.42487
1.41602	1.5094
1.42162	1.52628
1.45746	1.59761
1.50846	1.61095
1.50906	1.74499
1.53748	1.80851
1.55019	1.80935
1.60373	1.82264
1.61187	1.85194
1.71201	1.97117
1.80909	1.98607
1.92349	2.09847
2.01232	2.12161
2.05691	2.12209
2.16021	2.14122
2.20898	2.17146
2.38654	2.20131
2.88345	2.24045
3.72316	2.26124
3.79736	2.26882
4.56211	2.42021
4.61858	2.43258
	2.46307
	2.47643
	2.66911
	2.68565
	2.74813
	2.87957
	2.95272
	3.05394
	3.06644
	3.23056
	3.24145
	3.31911
	3.34705
	3.48671
	3.74613
	3.97411
	4.00987
	4.03725
	4.05547
	5.00595
	7.70364
	7.7678

### Sheet: Figure 1c
miR-138 floxed
Familiar	51.4	56.36	54.92	69.6	55.88	135	129.32	12.0255	7.13473	6.16987	17.5232	9.18657
Novel	167.92	115.52	148.36	138.56	180.76	97.64	90.92	36.6279	91.3329	80.2364	50.1032	84.7628
miR-138 sponge Ub
Familiar	64.56	88.24	42.84	85.8	57.72	131.24	59.64	72.6	0	31.04	236.1	15.52	142.87	60.44
Novel	54.48	137.28	122.2	72.68	111.8	91.68	140.4	67.27	14.88	146.15	18.32	11.68	56.24	118.15

### Sheet: Figure 1d
miR-138 floxed
Familiar	42.45	22	39.2857	42.9553	23.1348	47.6889	57.7844	42.6654	37.2241	20.5617	24.0825	44.8614
Novel	57.55	78	60.7143	57.0447	76.8652	52.3111	42.2156	57.3346	62.7759	79.4383	75.9175	55.1386
miR-138 sponge Ub
Familiar	57.55	78	60.7143	57.0447	76.8652	52.3111	36.7076	53.0422	17.2309	41.7196	70.7901	68.7731
Novel	42.45	22	39.2857	42.9553	23.1348	47.6889	63.2924	46.9578	82.7691	58.2804	29.2099	31.2269

### Sheet: Figure 1e
mir-138 floxed	mir-138 sponge
107.95	54.04
36.45	127.27
30.9	64.05
112.21	39.35
38.51	68.78
107.62	96.66
97.69	84.56

### Sheet: Figure 1f
	mini epsc amplitude				mini epsc frequency
	mir-138 floxed	mir-138 spongeub			mir-138 floxed	mir-138 spongeub
	25.57	16.88			0.578694	0.392242
	16.18	17.72			0.566108	0.669129
	19.17	16.33			0.76114	0.572403
	15.81	17.51			0.520751	0.451904
	20.52	17.4			0.505581	0.472407
	16.32	14.63			0.37415	0.536042
	16.14	17.53			0.20559	0.724473
	14.7	14.07			0.208105	0.325699
	14.27	20.46			0.346857	0.544411
	22.78	25.18			0.506877	0.50801
	18.37	20.22			0.341883	0.448909
	17.19	15.47			0.597128	0.529283
	18.11	16.34			0.888028	0.32567

### Sheet: Figure 1g
Spine density			Spine width
mir-138 floxed	mir-138 spongeub		mir-138 floxed	mir-138 spongeub
0.516785	0.487091		0.378123	0.332545
0.579578	0.353962		0.414922	0.346083
0.486185	0.411158		0.36887	0.383276
0.581218	0.319809		0.378418	0.38861
0.405097	0.40791		0.352694	0.373
0.571508	0.483931		0.389476	0.358954
0.38707	0.275291		0.408158	0.38102
0.481375	0.406857		0.348181	0.330229
0.624767	0.358414		0.422907	0.372451
0.440483	0.371867		0.361267	0.326938
0.361446	0.315404		0.344743	0.340028
0.272869	0.369424		0.382293	0.395741
0.321921	0.419431		0.403452	0.388853
0.240307	0.384384		0.360271	0.39263
0.285632	0.640263		0.369968	0.400105
	0.302283			0.343283
	0.47037			0.388796
	0.596163			0.396233
