## Supplementary material for "microRNA-138 controls hippocampal interneuron function and short-term memory": Source Data Suppl. Fig. 5

### Sheet: Suppl. Fig. 5a
miR-138 floxed	25.5546	24.042	20.4328	18.7301	17.4587	17.0928	23.3808	22.0444	19.0814	14.6894
Pv-cre-miR-138 sponge	22.2716	14.5111	20.4626	14.9273	24.6539	15.9734	22.7624	23.0589	18.998	19.7029

### Sheet: Suppl. Fig. 5b
miR-138 floxed	20.8167	17.7	10	12.6778	14.35	12.3722	15.2056	12.7333	14.75	9.31667
Pv-cre-miR-138 sponge	14.0222	13.8008	14.9556	7.29404	24.4556	13.0833	18.4889	21.7167	19.4	13.8333

### Sheet: Suppl. Fig. 5c
miR-138 floxed	2.5	2.66667	7.1	5.48333	27	16.2733	8.62667	7.33667	2.08333	14.3567
Pv-cre-miR-138 sponge	12.3333	10.02	10.9667	6.46667	11.4667	7.40667	11.69	15.29	3.70667	5

### Sheet: Suppl. Fig. 5d
Pv-cre-mir-138 floxed	Pv-cre-mir-138 sponge
29.04	71.75
36.71	34.83
87.49	166.49
80.9	116.38
36.89	112.23
117.04	27.43
37.82	106.63
50.83	140.84
64.48	64.51
	93.22
