## Supplementary material for "microRNA-138 controls hippocampal interneuron function and short-term memory": Source Data Fig. 3

### Sheet: Figure 3b
mir-138 floxed	mir-138 sponge
0.025614	0.030872
0.023274	0.032823
0.025667	0.031457

### Sheet: Figure 3c
mir-138 floxed	mir-138 sponge
1.13149	1.4132
0.926929	1.22262
0.943306	1.34657

### Sheet: Figure 3d
NC duplex	mir-138 duplex
1	0.768687
1	0.607081
1	0.236157
1	0.46186

### Sheet: Figure 3e
Erbb4 wt
Negative control	1	1	1	1
miR-138 mimics	0.669569	0.324994	0.783222	0.595664
Erbb4 mut	1	1	1	1
	0.81321	0.976985	0.958547	0.783536

### Sheet: Figure 3f
Dlx-control sponge	Dlx-138 sponge
1	2.31092
1	2.16142
1	2.20099
